# Canonical insulin-like receptor DAF-2 signaling-independent patterning and role for FoxO/DAF- 16 in early embryos

**DOI:** 10.64898/2026.08.04.742880

**Authors:** Michael S. Mauro, Jessica M. Peiser, Sophia L. Martin, J. Tristian Wiles, Julien Dumont, Mimi Shirasu-Hiza, Julie C. Canman

## Abstract

Forkhead box O (FoxO) transcription factors (DAF-16 in *Caenorhabditis elegans*) regulate aging, metabolism, and development. Canonically, FoxO/DAF-16 activity is regulated by insulin/insulin-like receptor (DAF-2) signaling, which inhibits its nuclear localization. In *C. elegans*, strong loss-of-function *daf-16; daf-2* double mutants are embryonic lethal. However, because *daf-2* null mutants are maternally rescued as embryos and then arrest as larvae, the role of DAF-2 signaling in embryogenesis is unknown. We therefore used quantitative imaging and genetics to study DAF- 16 and DAF-2 in early *C. elegans* embryos. DAF-16 was uniformly low in all nuclei at the 2- to 4- cell stage. From the 8- to 64-cell stage, DAF-16 became enriched in 1-2 nuclei of germ lineage cells. This patterning required germ fate determinants and the lipid phosphatase PTEN/DAF-18, but not DAF-2 kinase activity, and was independent of maternal age. We also found that *daf-16; daf-2* double mutant embryos failed morphogenesis, with severe mitotic defects as early as the 1-cell stage. This work identifies germ lineage-specific DAF-16 patterning and a role for DAF-16 in early embryogenesis that is independent of canonical DAF-2 signaling.
