## Supplementary material for "Canonical insulin-like receptor DAF-2 signaling-independent patterning and role for FoxO/DAF- 16 in early embryos": Table S1

### Sheet: Statistical analysis
	Mauro et al Table S1: Statistical analysis
	Statistical analysis (main figures)
	Figure 1D: Endogenously tagged DAF-16::GFP nuclear levels in early cleavage stage C. elegans embryos.
	Cell and genotype	N2 control (4-cell)	daf-16(RNAi) (4-cell)	2-cell	4-cell	8- to 16-cell (low)	16- to 32-cell (low)	32- to 64-cell (low)	8- to 16-cell (high)	16- to 32-cell (high)	32- to 64-cell (high)	Statistical test
	N2 control (4-cell)	NA	0.9943	<0.0001	<0.0001	<0.0001	<0.0001	<0.0001	<0.0001	<0.0001	<0.0001	1-way ANOVA
	daf-16(RNAi) (4-cell)	0.9943	NA	<0.0001	<0.0001	0.0002	0.0026	0.0002	<0.0001	<0.0001	<0.0001	1-way ANOVA
	2-cell	<0.0001	<0.0001	NA	0.1583	0.0207	0.0003	0.10035	<0.0001	<0.0001	<0.0001	1-way ANOVA
	4-cell	<0.0001	<0.0001	0.1583	NA	<0.0001	<0.0001	<0.0001	<0.0001	<0.0001	<0.0001	1-way ANOVA
	8- to 16-cell (low)	<0.0001	0.0002	0.0207	<0.0001	NA	0.9711	>0.9999	<0.0001	<0.0001	<0.0001	1-way ANOVA
	16- to 32-cell (low)	<0.0001	0.0026	0.0003	<0.0001	0.9711	NA	0.887	<0.0001	<0.0001	<0.0001	1-way ANOVA
	32- to 64-cell (low)	<0.0001	0.0002	0.10035	<0.0001	>0.9999	0.887	NA	<0.0001	<0.0001	<0.0001	1-way ANOVA
	8- to 16-cell (high)	<0.0001	<0.0001	<0.0001	<0.0001	<0.0001	<0.0001	<0.0001	NA	0.0001	<0.0001	1-way ANOVA
	16- to 32-cell (high)	<0.0001	<0.0001	<0.0001	<0.0001	<0.0001	<0.0001	<0.0001	0.0001	NA	<0.0001	1-way ANOVA
	32- to 64-cell (high)	<0.0001	<0.0001	<0.0001	<0.0001	<0.0001	<0.0001	<0.0001	<0.0001	<0.0001	NA	1-way ANOVA
	Figure 2C: Endogenously tagged DAF-16::GFP nuclear levels in P3, C, and other ABax somatic cells (8- to 16-cell).
	Genotype	P3 Cell	C Cell	Somatic cells	Statistical test
	P3	NA	0.429	<0.0001	1-way ANOVA
	C	0.429	NA	<0.0001	1-way ANOVA
	Somatic cells (ABax)	<0.0001	<0.0001	NA	1-way ANOVA
	Figure 2D: Endogenously tagged DAF-16::GFP nuclear levels in P4, D, and other ABaxx somatic cells (16- to 32-cell).
	Genotype	P4 Cell	D Cell	Somatic cells	Statistical test
	P4 Cell	NA	0.8723	<0.0001	1-way ANOVA
	D Cell	0.8723	NA	<0.0001	1-way ANOVA
	Somatic cells (ABaxx)	<0.0001	<0.0001	NA	1-way ANOVA
	Figure 3C: Endogenously tagged DAF-16::GFP P3 nuclear levels in control vs. pie-1(RNAi) embryos.
	Reporter	Comparison	p-value	Statistical test
	Endogenously tagged DAF-16::GFP	Control vs. pie-1(RNAi)	<0.0001	Student's t-test, unpaired
	Figure 3E: Endogenously tagged FoxO/DAF-16::GFP P3 nuclear levels in control vs. pos-1(RNAi) embryos.
	Reporter	Comparison	p-value	Statistical test
	Endogenously tagged DAF-16::GFP	Control vs. pos-1(RNAi)	<0.0001	Student's t-test, unpaired
	Figure 4B: Endogenously tagged FoxO/DAF-16::GFP nuclear levels in the P3 cell with and without RNAi-mediated knockdown of IIS pathway components (relative to replicate controls for each genotype).
	Reporter	Comparison	p-value	Statistical test
	Endogenously tagged DAF-16::GFP	Control vs. daf-2(RNAi)	0.7342	Student's t-test, unpaired
	Endogenously tagged DAF-16::GFP	Control vs. age-1(RNAi)	<0.0001	Student's t-test, unpaired
	Endogenously tagged DAF-16::GFP	Control vs. daf-18(RNAi)	<0.0001	Student's t-test, unpaired
	Figure 4D: Endogenously tagged DAF-16::GFP nuclear levels in the P3 cell with and without genetic disruption of IIS pathway components (relative to replicate controls for each genotype).
	Reporter	Comparison	p-value	Statistical test
	Endogenously tagged DAF-16::GFP	Control vs. daf-2(e1370)	0.6318	Student's t-test, unpaired
	Endogenously tagged DAF-16::GFP	Control vs. age-1(hx546)	0.0036	Student's t-test, unpaired
	Endogenously tagged DAF-16::GFP	Control vs. daf-18(e1375)	<0.0001	Student's t-test, unpaired
	Figure 5C: Endogenously tagged DAF-16::GFP P3 nuclear levels in embryos from young (day 1) vs. aged (day 6) mothers.
	Reporter	Comparison	p-value	Statistical test
	Endogenously tagged DAF-16::GFP	Young (day 1) vs aged (day 6)	0.5043	Student's t-test, unpaired
	Figure 6A (left): Total brood size for each genotype (unmated).
	Genotype	Control	FoxO/daf-16(mgDf50)	Day 1- daf-16(mDF50); daf-2(m65)	Statistical test
	Control	NA	0.1243	<0.0001	1-way ANOVA
	daf-16(mgDf50)	0.1243	NA	<0.0001	1-way ANOVA
	daf-16(mDF50); daf-2(m65)	<0.0001	<0.0001	NA	1-way ANOVA
	Figure 6A (right): Number of embryos laid per day for each genotype (unmated).
	Genotype (Day 1)	Day 1- Control	Day 1- daf-16(mgDf50)	Day 1- daf-16(mDF50); daf-2(m65)	Statistical test
	Day 1- Control	NA	0.1426	0.0002	Mixed effects ANOVA
	Day 1- daf-16(mgDf50)	0.1426	NA	0.0484	Mixed effects ANOVA
	Day 1- daf-16(mDF50); daf-2(m65)	0.0002	0.0484	NA	Mixed effects ANOVA
	Genotype (Day 2)	Day 2- Control	Day 2- daf-16(mgDf50)	Day 2- daf-16(mDF50); daf-2(m65)	Statistical test
	Day 2- Control	NA	0.5247	<0.0001	Mixed effects ANOVA
	Day 2- daf-16(mgDf50)	0.5247	NA	<0.0001	Mixed effects ANOVA
	Day 2- daf-16(mDF50); daf-2(m65)	<0.0001	<0.0001	NA	Mixed effects ANOVA
	Genotype (Day 3)	Day 3- Control	Day 3- daf-16(mgDf50)	Day 3- daf-16(mDF50); daf-2(m65)	Statistical test
	Day 3- Control	NA	0.8596	0.3293	Mixed effects ANOVA
	Day 3- daf-16(mgDf50)	0.8596	NA	0.6257	Mixed effects ANOVA
	Day 3- daf-16(mDF50); daf-2(m65)	0.3293	0.6257	NA	Mixed effects ANOVA
	Genotype (Day 4)	Day 4- Control	Day 4- daf-16(mgDf50)	Day 4- daf-16(mDF50); daf-2(m65)	Statistical test
	Day 4- Control	NA	0.3121	0.5216	Mixed effects ANOVA
	Day 4- daf-16(mgDf50)	0.3121	NA	0.1718	Mixed effects ANOVA
	Day 4- daf-16(mDF50); daf-2(m65)	0.5216	0.1718	NA	Mixed effects ANOVA
	Genotype (Day 5)	Day 5- Control	Day 5- daf-16(mgDf50)	Day 5- daf-16(mDF50); daf-2(m65)	Statistical test
	Day 5- Control	NA	Not applicable	Not applicable	Mixed effects ANOVA
	Day 5- daf-16(mgDf50)	Not applicable	NA	Not applicable	Mixed effects ANOVA
	Day 5- daf-16(mDF50); daf-2(m65)	Not applicable	Not applicable	NA	Mixed effects ANOVA
	Figure 6B (top): Embryonic and larval lethality in progenity for each genotype (24 hours at 25ºC).
	Genotype	Control	daf-16(mgDf50)	daf-16(mDF50); daf-2(m65)	Statistical test
	Control	NA	0.5231	<0.0001	Fisher's exact test (viable progeny vs. dead progeny and dead embryos (pooled))
	daf-16(mgDf50)	0.5231	NA	<0.0001	Fisher's exact test (viable progeny vs. dead progeny and dead embryos (pooled))
	daf-16(mDF50); daf-2(m65)	<0.0001	<0.0001	NA	Fisher's exact test (viable progeny vs. dead progeny and dead embryos (pooled))
	Figure 6B (bottom): Embryonic and larval lethality in progenity for each genotype (4 hours at 25ºC).
	Genotype	Control	daf-16(mgDf50)	daf-16(mDF50); daf-2(m65)	Statistical test
	Control	NA	0.5627	<0.0001	Fisher's exact test (viable progeny vs. dead progeny and dead embryos (pooled))
	daf-16(mgDf50)	0.5627	NA	<0.0001	Fisher's exact test (viable progeny vs. dead progeny and dead embryos (pooled))
	daf-16(mDF50); daf-2(m65)	<0.0001	<0.0001	NA	Fisher's exact test (viable progeny vs. dead progeny and dead embryos (pooled))
	Figure 6D: Percent of embryos with each developmental defect in morphogenesis.
	Genotype (1- to 8-cell stage)	1- to-8-cell- Control	1- to-8-cell- daf-16(mgDf50)	1- to-8-cell- daf-16(mDF50); daf-2(m65)	Statistical test
	1- to-8-cell- Control	NA	1	1	Fisher's exact test
	1- to-8-cell- daf-16(mgDf50)	1	NA	1	Fisher's exact test
	1- to-8-cell- daf-16(mDF50); daf-2(m65)	1	1	NA	Fisher's exact test
	Genotype (bean stage)	Bean- Control	Bean- daf-16(mgDf50)	Bean- daf-16(mDF50); daf-2(m65)	Statistical test
	Bean- Control	NA	1	<0.0001	Fisher's exact test
	Bean- daf-16(mgDf50)	1	NA	<0.0001	Fisher's exact test
	Bean- daf-16(mDF50); daf-2(m65)	<0.0001	<0.0001	NA	Fisher's exact test
	Genotype (comma stage)	Comma- Control	Comma- daf-16(mgDf50)	Comma- daf-16(mDF50); daf-2(m65)	Statistical test
	Comma- Control	NA	1	<0.0001	Fisher's exact test
	Comma- daf-16(mgDf50)	1	NA	<0.0001	Fisher's exact test
	Comma- daf-16(mDF50); daf-2(m65)	<0.0001	<0.0001	NA	Fisher's exact test
	Genotype (1.5/2-fold stage)	1.5/2-fold- Control	1.5/2-fold- daf-16(mgDf50)	1.5/2-fold- daf-16(mDF50); daf-2(m65)	Statistical test
	1.5/2-fold- Control	NA	1	<0.0001	Fisher's exact test
	1.5/2-fold- daf-16(mgDf50)	1	NA	<0.0001	Fisher's exact test
	1.5/2-fold- daf-16(mDF50); daf-2(m65)	<0.0001	<0.0001	NA	Fisher's exact test
	Genotype (pretzel stage)	Pretzel- Control	Pretzel- daf-16(mgDf50)	Pretzel- daf-16(mDF50); daf-2(m65)	Statistical test
	Pretzel- Control	NA	1	<0.0001	Fisher's exact test
	Pretzel- daf-16(mgDf50)	1	NA	<0.0001	Fisher's exact test
	Pretzel- daf-16(mDF50); daf-2(m65)	<0.0001	<0.0001	NA	Fisher's exact test
	Genotype (hatching)	Hatched- Control	Hatched- daf-16(mgDf50)	Hatched- daf-16(mDF50); daf-2(m65)	Statistical test
	Hatched- Control	NA	1	<0.0001	Fisher's exact test
	Hatched- daf-16(mgDf50)	1	NA	<0.0001	Fisher's exact test
	Hatched- daf-16(mDF50); daf-2(m65)	<0.0001	<0.0001	NA	Fisher's exact test
	Figure 6E (left): Percent of embryos with defect in bean stage morphology.
	Genotype (abnormal beans)	Control	daf-16(mgDf50)	daf-16(mDF50); daf-2(m65)	Statistical test
	Control	NA	Zero/NA	<0.0001	Chi-squared Contingency test
	daf-16(mgDf50)	Zero/NA	NA	<0.0001	Chi-squared Contingency test
	daf-16(mDF50); daf-2(m65)	<0.0001	<0.0001	NA	Chi-squared Contingency test
	Figure 6E (right): Percent of embryos that form vacuoles for each genotype.
	Genotype (vacuoles)	Control	daf-16(mgDf50)	daf-16(mDF50); daf-2(m65)	Statistical test
	Control	NA	1	<0.0001	Fisher's exact test
	daf-16(mgDf50)	1	NA	<0.0001	Fisher's exact test
	daf-16(mDF50); daf-2(m65)	<0.0001	<0.0001	NA	Fisher's exact test
	Figure 7B: Percent of embryos with defects in each cell division stage during early development.
	Genotype (metaphase defects (PO))	Metaphase P0- Control	Metaphase P0- daf-16(mgDf50)	Metaphase P0- daf-16(mDF50); daf-2(m65)	Statistical test
	Metaphase P0- Control	NA	0.4	<0.0001	Fisher's exact test
	Metaphase P0- daf-16(mgDf50)	0.4	NA	<0.0001	Fisher's exact test
	Metaphase P0- daf-16(mDF50); daf-2(m65)	<0.0001	<0.0001	NA	Fisher's exact test
	Genotype (anaphase bridges (P0))	Anaphase bridges P0- Control	Anaphase bridges P0- daf-16(mgDf50)	Anaphase bridges P0- daf-16(mDF50); daf-2(m65)	Statistical test
	Anaphase bridges P0- Control	NA	0.4	<0.0001	Fisher's exact test
	Anaphase bridges P0- daf-16(mgDf50)	0.4	NA	<0.0001	Fisher's exact test
	Anaphase bridges P0- daf-16(mDF50); daf-2(m65)	<0.0001	<0.0001	NA	Fisher's exact test
	Genotype (multinucleation (2-cell))	Multinuc. 2-cell- Control	Multinuc. 2-cell- daf-16(mgDf50)	Multinuc. 2-cell- daf-16(mDF50); daf-2(m65)	Statistical test
	Multinuc. 2-cell- Control	NA	1	0.0636	Fisher's exact test
	Multinuc. 2-cell- daf-16(mgDf50)	1	NA	0.22	Fisher's exact test
	Multinuc. 2-cell- daf-16(mDF50); daf-2(m65)	0.0636	0.22	NA	Fisher's exact test
	Genotype (metaphase defects (AB/P1))	Metaphase AB/P1- Control	Metaphase AB/P1- daf-16(mgDf50)	Metaphase AB/P1- daf-16(mDF50); daf-2(m65)	Statistical test
	Metaphase AB/P1- Control	NA	1	0.0001	Fisher's exact test
	Metaphase AB/P1- daf-16(mgDf50)	1	NA	0.0011	Fisher's exact test
	Metaphase AB/P1- daf-16(mDF50); daf-2(m65)	0.0001	0.0011	NA	Fisher's exact test
	Genotype (anaphase bridges (AB/P1))	Anaphase bridges AB/P1- Control	Anaphase bridges AB/P1- daf-16(mgDf50)	Anaphase bridges AB/P1- daf-16(mDF50); daf-2(m65)	Statistical test
	Anaphase bridges AB/P1- Control	NA	1	<0.0001	Fisher's exact test
	Anaphase bridges AB/P1- daf-16(mgDf50)	1	NA	<0.0001	Fisher's exact test
	Anaphase bridges AB/P1- daf-16(mDF50); daf-2(m65)	<0.0001	<0.0001	NA	Fisher's exact test
	Genotype (multinucleation (4-cell))	Multinuc. 4-cell- Control	Multinuc. 4-cell- daf-16(mgDf50)	Multinuc. 4-cell- daf-16(mDF50); daf-2(m65)	Statistical test
	Multinuc. 4-cell- Control	NA	1	0.0023	Fisher's exact test
	Multinuc. 4-cell- daf-16(mgDf50)	1	NA	0.0149	Fisher's exact test
	Multinuc. 4-cell- daf-16(mDF50); daf-2(m65)	0.0023	0.0149	NA	Fisher's exact test
	Statistical analysis (supplemental figures):
	Figure S1B: Endogenously tagged DAF-16::GFP P3 nuclear levels in control vs. daf-16(RNAi) -5+ oocyte nuclei.
	Reporter	Comparison	p-value	Statistical test
	Endogenously tagged DAF-16::GFP	Control vs. daf-16(RNAi)	<0.0001	Student's t-test, unpaired
	Figure S2B: Endogenously tagged DAF-16::GFP nuclear levels in individual cells in the 4-cell embryo.
	Cell Type	ABa	ABp	EMS	P2	Statistical test
	ABa	NA	0.949	0.1563	0.991	1-way ANOVA
	ABp	0.949	NA	0.4008	0.9948	1-way ANOVA
	EMS	0.1563	0.4008	NA	0.2725	1-way ANOVA
	P2	0.991	0.9948	0.2725	NA	1-way ANOVA
	Figure S3B: Endogenously tagged PIE-1::GFP levels in control vs. daf-16(RNAi) P2, P3, and P4 germ precursor cells.
	Reporter	Comparison	Germ precursor cell	p-value	Statistical test
	Endogenously tagged PIE-1::GFP	Control vs. daf-16(RNAi)	P2 (4-cell)	0.1036	Student's t-test, unpaired
	Endogenously tagged PIE-1::GFP	Control vs. daf-16(RNAi)	P3 (8- to 16-cell)	0.0963	Student's t-test, unpaired
	Endogenously tagged PIE-1::GFP	Control vs. daf-16(RNAi)	P4 (16- to 32-cell)	0.3408	Student's t-test, unpaired
	Figure S4B: Nuclear DAF-16 localization with and without RNAi-mediated knockdown of IIS pathway components.
	Genotype	Control	daf-2(RNAi)	age-1(RNAi)	daf-18(RNAi)	Statistical test
	Control	NA	<0.0001	<0.0001	Zero/NA	Chi-squared Contingency test
	daf-2(RNAi)	<0.0001	NA	0.0125	<0.0001	Chi-squared Contingency test
	age-1(RNAi)	<0.0001	0.0125	NA	<0.0001	Chi-squared Contingency test
	daf-18(RNAi)	Zero/NA	<0.0001	<0.0001	NA	Chi-squared Contingency test
	Figure S4D: Nuclear DAF-16 localization with and without genetic disruption of IIS pathway components.
	Genotype	Control	daf-2(e1370)	age-1(hx546)	daf-18(e1375)	Statistical test
	Control	NA	<0.0001	<0.0001	Zero/NA	Chi-squared Contingency test
	daf-2(e1370)	<0.0001	NA	Zero/NA	<0.0001	Chi-squared Contingency test
	age-1(hx546)	<0.0001	Zero/NA	NA	<0.0001	Chi-squared Contingency test
	daf-18(e1375)	Zero/NA	<0.0001	<0.0001	NA	Chi-squared Contingency test
	Figure S5A: Endogenously tagged AGE-1::GFP Gonad levels in control vs. age-1(RNAi) worms.
	Reporter	Comparison	p-value	Statistical test
	Endogenously tagged AGE-1::GFP	Control vs. age-1(hx546)	<0.0001	Student's t-test, unpaired
	Figure S5B: Endogenously tagged mNG::DAF-18 whole embryo levels in control vs. daf-18(RNAi) embryos.
	Reporter	Comparison	p-value	Statistical test
	Endogenously tagged mNG::DAF-18	Control vs. daf-18(RNAi)	<0.0001	Student's t-test, unpaired

### Sheet: Worm strains
	Mauro et al Table S1: Worm strains
	Strain name	Genotype	Reference (first use)
	AH6154	rrf-3(pk1426) II;zh161[GFP(frt)::age-1]; qyis50[cdh-3>mCherry::moeABD] V	Lattmann et al., 2022, PLoS Biol.
	CB1370	daf-2(e1370) III	Caenorhabditis Genetics Center (CGC)
	CB1375	daf-18(e1375) IV	Caenorhabditis Genetics Center (CGC)
	GA158	daf-16(mgDf50) I; daf-2(m65) III	Caenorhabditis Genetics Center (CGC)
	GLW25	daf-18(utx19[mNG::3xFlag::daf-18]) IV.	Caenorhabditis Genetics Center (CGC)
	JCC1092	daf-16(ot971[daf-16::GFP]) I; ijmSi31([pJD446_pJD362_Mos2_Pmex-5_mCherry::his-11_3'UTRtbb-2]) II	This study
	JCC2000	daf-16(ot971[daf-16::GFP]) I; ijmSi31 [pJD446_pJD362_Mos2_Pmex-5_mCherry::his-11_3'UTRtbb-2] II; daf-18(e1375) IV	This study
	JCC2002	daf-16(ot971[daf-16::GFP]) I; ijmSi31 [pJD446_pJD362_Mos2_Pmex-5_mCherry::his-11_3'UTRtbb-2] II; daf-2(e1370) III	This study
	JCC2004	daf-16(ot971[daf-16::GFP]) I; age-1(hx546) II	This study
	JCC2014	daf-16(mgDf50) I; daf-2(m65) III; ltIs37 [pAA64; pie-1/mCHERRY::his-58; unc-119(+)] IV	This study
	JCC2025	ltIs37 [pie-1p::mCherry::his-58 + unc-119(+)] IV	This study
	JCC2028	daf-16(mgDf50) I; ltIs37 [pAA64; pie-1p::mCherry::his-58 + unc-119(+)] IV	This study
	N2	Bristol wild type isolate	Brenner, 1974, Genetics.
	OH16024	daf-16(ot971[daf-16::GFP]) I	Aghayeva, et al. 2020, MicroPub. Biol.
	TJ1052	age-1(hx546) II	Caenorhabditis Genetics Center (CGC)
	WM330	pie-1(ne4301[PIE-1::GFP]) III	Kim et al., 2014, Genetics.
	*NOTE: The unc-119(ed3) mutation may be in this genetic background but not visible due to rescuing unc-119(+) sequence(s). The endogenous unc-119 locus has not been sequenced.
					Fisher's exact test (viable progeny vs. dead progeny and dead embryos (pooled))

### Sheet: RNAi primers
	Mauro et al Table S1: RNAi primers (dsRNA injection RNAi; ~0.5-1 kB coding sequence); see also Methods.
	Gene target	Forward primer	Forward primer sequence	Reverse primer	Reverse primer sequence	Template
	age-1	oJCC2002	taatacgactcactatagggagaTATATGTGGGGACACTGACGC	oJCC2003	taatacgactcactatagggagaCTCCACATCCAGACATGACG	cDNA
	daf-2	oJCC1967	taatacgactcactatagggagaTAGGCCGTGGGATATTAAGC	oJCC1968	taatacgactcactatagggagaGACAACATCGTTGATGGAAGAA	cDNA
	daf-16	oJCC1959	taatacgactcactatagggagaACTAGTTCTTGCACAAGTTTACGAATGG	oJCC1960	taatacgactcactatagggagaACTAGTATGAATATGCTGCCCTCCAG	cDNA
	daf-18	oJCC1965	taatacgactcactatagggagaAAGGAATGGCTTGAAGCAGA	oJCC1966	taatacgactcactatagggagaCCATGATATTTTTGCTCTCCG	cDNA
	pie-1	oJCC1973	taatacgactcactatagggagaACTAGTATGGCTCAAACAAAGCCGAT	oJCC1974	taatacgactcactatagggagaACTAGTATCATGATGCTTCGATGCTG	cDNA
	pos-1	oJCC1994	taatacgactcactatagggagaATGGCTGACAACGATTTCCT	oJCC1995	taatacgactcactatagggagaGCATTCCCATCGACAATTT	cDNA
					Fisher's exact test (viable progeny vs. dead progeny and dead embryos (pooled))

### Sheet: Deletion mutant primers
	Mauro et al Table S1: Primers for PCR and/or sequence confirming deletion/insertion/point mutants
	Allele	Location	Forward primer	Forward primer sequence	Reverse primer	Reverse primer sequence
	age-1(hx546)	Flanking point mutation	ojcc2072	CCAGTATTATGCCTGCTTCAAGT	ojcc2073	TCCGCATTGTTTCCGAATCC
	daf-2(e1370)	Flanking point mutation	ojcc2074	GAGTCGCTCAAGTTTTGCCA	ojcc2075	TCCTCATCCAGCGATCCTTC
	daf-16(mgDf50)	Outside deletion	ojcc2091	TGCCCTCTCTCTGTTTCTCC	ojcc2092	GATTCTGAGCACACGATCCA
	daf-16(mgDf50)	Inside deletion	ojcc2093	TCTACGGTTGGAACGGATTC	ojcc2094	TCTACGGTTGGAACGGATTC
	daf-18(e1375)	Flanking deletion/insertion	ojcc2070	AGTCGGTGGTCCATTTGAGA	ojcc2071	TAGTTCCGGGAGCACTTGAT
					Fisher's exact test (viable progeny vs. dead progeny and dead embryos (pooled))
